# Drug dependence in cancer is exploitable by optimally constructed treatment holidays

**DOI:** 10.1101/2022.07.01.498458

**Authors:** Jeff Maltas, Katherine R. Singleton, Kris C. Wood, Kevin B. Wood

## Abstract

Recent work in cell culture models, animal models, and human patients indicates that cancers with acquired resistance to a drug can become simultaneously dependent upon the presence of that drug for survival. This drug *dependence* offers a potential avenue for improving treatments aimed at slowing resistance, yet relatively little is known about the frequency with which drug dependence arises, the mechanisms underlying that dependence, and how drug schedules might be tuned to optimally exploit drug dependence. In this work, we address these open questions using a combination of laboratory evolution, *in vitro* experiments, and simple mathematical models. First, we used laboratory evolution to select more than 100 resistant *BRAF* mutant melanoma cell lines with acquired resistance to BRAF, MEK, or ERK inhibitors. We found that nearly half of these lines exhibit drug dependence, and the dependency response is associated with EGFR-driven senescence induction, but not apoptosis, following drug withdrawal. Then, using melanoma populations with evolved resistance to the BRAF inhibitor PLX4720, we showed that drug dependence can be leveraged to dramatically reduce population growth when treatment strategies include optimally chosen drug-free “holidays”. On short timescales, the duration of these holidays depends sensitively on the composition of the population, but for sufficiently long treatments it depends only on a single dimensionless parameter (*γ*) that describes how the growth rates of each cell type depend on the different treatment environments. Experiments confirm that the optimal holiday duration changes in time–with holidays of different durations leading to optimized treatments on different timescales. Furthermore, we find that the presence of “non-dependent” resistant cells does not change the optimal treatment schedule but leads to a net increase in population size. Finally, we show that even in the absence of detailed information about the composition and growth characteristics of cellular clones within a population, a simple adaptive therapy protocol can produce near-optimal outcomes using only measurements of total population size, at least when these measurements are sufficiently frequent. As a whole, these results may provide a stepping-stone toward the eventual development of evolution-inspired treatment strategies for drug dependent cancers.
