## Supplemental Table S1 for "Drug dependence in cancer is exploitable by optimally constructed treatment holidays"

### Sheet: Sheet2
Table S1. Drug dependency in RAF-MEK-ERK pathway inhibitor-resistant melanoma cell lines. Percentage covered indicate percent of one well covered with cells in a colony forming assay involving treatment with each of the indicated drugs. Drug dependent cell lines exhibit a negative % change in DMSO as compared to drug treatment and are highlighted in red.
Cell Line	Resistant Line Established	Clone	Text reference	Percentage Covered				% Change (relative to DMSO)
				DMSO	PLX4720	AZD6244	VX11E	PLX	AZD	VX
A375 PLX-resistant (S)	YES	Pool		100	48.8195	42.5162	11.0124	1.04836	1.35204	8.08067
		13		56.7	49.7	16.7641	5.1389	0.140845	2.38223	10.0335
		14		66.384	36.5353	19.9245	4.9863	0.816982	2.33178	12.3133
		15	Rc1	55.3572	27.557	7.0355	4.4565	1.00883	6.86827	11.4217
		16	Rc2	74.4416	68.09	58.0495	18.1101	0.0932824	0.282381	3.1105
		17		64.6316	40.4534	21.9529	5.1492	0.59768	1.9441	11.5518
		18		76.4905	62.7133	43.5863	6.7797	0.219685	0.754921	10.2823
A375 PLX-resistant (F)	YES	Pool		83.2127	65.2	64.0687	26.3242	0.276268	0.298804	2.16107
		5	Rc3	12.4748	2.4539	6.4479	5.1492	4.08366	0.934707	1.42267
		8	Rc4	76.9859	69.5211	22.4535	2.3898	0.107375	2.42868	31.2144
		11		37.7113	6.4092	1.6052	0.798	4.88393	22.4932	46.2573
A375 AZD-resistant (S)	YES	Pool		0.9103	1.7411	0.9447	0.6713	-0.47717	-0.0364137	0.356026
A375 AZD-resistant (F)	YES	Pool		48.7786	38.6	50.0748	34.7872	0.263694	-0.0258853	0.4022
		1		52.451	39.8274	26.7749	35.563	0.316958	0.958962	0.474876
		2		16.0721	5.813	2.2493	0.1551	1.76485	6.14538	102.624
		3		68.1426	54.3	62	27.2189	0.254928	0.0990742	1.5035
		4		74.9676	76.4	80.5	31.8876	-0.0187487	-0.0687255	1.351
		5		47.3979	37.9672	59.7634	23.9594	0.248391	-0.206908	0.978259
		7		21.6696	36.1415	37.7205	13.1477	-0.400423	-0.425522	0.648167
		8		54.3826	29.0515	9.1504	5.3244	0.871938	4.94319	9.21385
		9		6.3217	2.9819	5.6276	3.7128	1.12002	0.123339	0.702677
		10		36.5937	31.8929	36.7525	23.2036	0.147393	-0.00432079	0.57707
		11		68.6261	56.5004	78.9158	35.4972	0.214613	-0.130388	0.933282
A375 VX-resistant (S)	NO
A375 VX-resistant (F)	NO
Colo679 PLX-resistant (S)	YES	Pool		0.8936	6.1153	2.6639	6.3405	-0.853875	-0.664552	-0.859065
Colo679 PLX-resistant (F)	YES	Pool		0.3456	0.6588	2.1848	4.4137	-0.47541	-0.841816	-0.921698
		1		1.0164	0.5049	1.3432	0.722	1.01307	-0.2433	0.407756
		2		0.3065	0.9148	2.1177	1.6	-0.664954	-0.855268	-0.808438
		3		0.0308	0.204	0.3925	0.7697	-0.84902	-0.921529	-0.959984
		4	Rc1	0.4384	1.722	3.5268	1.5251	-0.745412	-0.875695	-0.712543
		7		1.1081	0.3017	3.212	1.6732	2.67285	-0.655012	-0.337736
		8		0.3753	0.4959	2.0357	1.4994	-0.243194	-0.815641	-0.7497
		11		0.2108	1.1782	3.1972	2.7156	-0.821083	-0.934067	-0.922374
		12		0.2197	0.3322	0.9655	0.2757	-0.338651	-0.77245	-0.203119
Colo679 AZD-resistant (S)	NO
Colo679 AZD-resistant (F)	NO
Colo679 VX-resistant (S)	YES	Pool
Colo679 VX-resistant (F)	YES	Pool
Skmel5 PLX-resistant (S)	YES	Pool		0.6734	1.2978	0.6039	0.6877	-0.481122	0.115085	-0.020794
		2		0.5558	0.3856	0.4468	0.336	0.44139	0.243957	0.654167
		3		0.4442	0.463	1.2016	0.9748	-0.0406048	-0.630326	-0.544317
		5		2.4563	3.2995	5.964	2.0909	-0.255554	-0.588146	0.174757
		6	Rc1	1.7116	8.3446	1.0724	2.4231	-0.794885	0.596046	-0.293632
Skmel5 PLX-resistant (F)	YES	Pool		0.2077	2.1073	0.9353	0.8452	-0.901438	-0.777932	-0.754259
		1		0.4366	1.0205	0.644	0.9247	-0.572171	-0.32205	-0.527847
		2		1.154	1.7453	0.4895	0.353	-0.338796	1.35751	2.26912
		4		3.5287	2.4361	0.5222	0.7047	0.448504	5.75737	4.00738
		5		0.4075	2.4536	1.6345	1.1686	-0.833918	-0.750688	-0.651292
		6	Rc2	4.3134	41.8186	6.3559	24.2288	-0.896855	-0.321355	-0.821972
		7		1.3719	1.3322	1.1445	0.6955	0.0298003	0.198689	0.972538
		8	Rc3	0.6906	3.4222	1.6005	2.8997	-0.7982	-0.56851	-0.761837
		9		0.468	0.7181	0.1836	0.4043	-0.34828	1.54902	0.157556
Skmel5 AZD-resistant (S)	YES	Pool		0.3604	1.9463	1.0054	0.4211	-0.814828	-0.641536	-0.144146
		3	RMc1	0.4761	0.3878	0.2348	0.2333	0.227695	1.02768	1.04072
		8		0.085	0.1841	0.0476	0.0772	-0.538294	0.785714	0.101036
Skmel5 AZD-resistant (F)	NO
Skmel5 VX-resistant (S)	YES	Pool		0.0547	1.0215	0.9635	0.3935	-0.946451	-0.943228	-0.860991
		1		0.3394	0.6807	0.3817	0.3839	-0.501396	-0.11082	-0.115916
		2	REc1	1.6283	1.7	2.1	3.1	-0.0421765	-0.224619	-0.474742
		4		0.031	0.0309	0.0242	0.4814	0.00323625	0.280992	-0.935604
		5		0.7313	0.5135	0.0253	0.5357	0.424148	27.9051	0.36513
		6		0.0215	0.0844	0.0676	0.0533	-0.745261	-0.681953	-0.596623
		7		0.2247	0.2224	0.0947	0.3952	0.0103417	1.37276	-0.431427
		8		0.4294	0.3624	0.3502	1.0245	0.184879	0.226156	-0.580869
		9		0.0133	0.0186	0.009	0.0522	-0.284946	0.477778	-0.745211
		10		0.3827	0.5968	0.2958	0.6599	-0.358747	0.29378	-0.420064
Skmel5 VX-resistant (F)	NO
Skmel28 PLX-resistant (S)	YES	Pool		3.3814	11.1748	6.3063	2.8835	-0.697408	-0.463806	0.172672
		1		5.2656	5.725	4.0287	2.4176	-0.0802445	0.307022	1.17803
		2		3.2459	10.5414	3.1361	7.4025	-0.692081	0.0350116	-0.561513
		3		1.3686	2.4093	3.6079	4.0383	-0.431951	-0.620666	-0.661095
		4		0.8429	1.46	1.2991	1.1985	-0.422671	-0.351166	-0.296704
		5		5.1611	6.3944	0.6977	1.5883	-0.192872	6.39731	2.24945
		6		0.9657	3.6773	0.8485	0.7344	-0.737389	0.138126	0.314951
		7		2.1133	3.384	0.691	0.7097	-0.375502	2.05832	1.97774
		9		0.9729	36.0164	8.0995	4.857	-0.972987	-0.879881	-0.799691
		12		0.9995	6.0543	1.7984	1.0653	-0.834911	-0.444228	-0.0617666
Skmel28 PLX-resistant (F)	YES	Pool		5.6758	15.1406	14.3124	11.5843	-0.625127	-0.603435	-0.510044
		1		0.2845	1.6507	1.0304	0.8921	-0.827649	-0.723894	-0.68109
		2		3.7993	8.4253	10.7688	12.4381	-0.549061	-0.647194	-0.694543
		3		1.4325	7.1909	5.729	3.6497	-0.80079	-0.749956	-0.607502
		4	Rc1	2.2375	3.7982	1.6908	1.7711	-0.410905	0.323338	0.263339
		5		3.0288	9.3174	6.8086	15.2898	-0.674931	-0.555151	-0.801907
		6		0.3354	0.912	1.9405	1.0404	-0.632237	-0.827158	-0.677624
		9		0.21	1.7266	1.6376	0.7859	-0.878374	-0.871764	-0.73279
		10		0.254	0.753	0.9528	0.7363	-0.662683	-0.733417	-0.655032
		11	Rc2	0.0549	0.5673	0.8637	0.4251	-0.903226	-0.936436	-0.870854
		12		0.6704	4.5271	3.2359	0.7298	-0.851914	-0.792824	-0.0813922
Skmel28 AZD-resistant (S)	NO
Skmel28 AZD-resistant (F)	YES	Pool		8.0131	7.6346	11.9473	3.2747	0.0495769	-0.329296	1.44697
		4		9.0784	17.4804	23.718	7.1247	-0.480653	-0.617236	0.274215
		5		4.8437	4.7167	10.2092	1.6056	0.0269256	-0.525555	2.01675
Skmel28 VX-resistant (S)	NO
Skmel28 VX-resistant (F)	NO
UACC62 PLX-resistant (S)	YES	Pool		0.9072	7.73	1.3281	4.3507	-0.882639	-0.316919	-0.791482
		1		19.6813	14.631	7.5642	9.9903	0.345178	1.6019	0.970041
		2		18.1743	15.5313	6.5678	7.1189	0.170172	1.76718	1.55296
		6		3.5518	3.4719	2.3295	3.1244	0.0230133	0.524705	0.136794
		7		12.2565	9.3179	5.7211	5.9854	0.315371	1.14233	1.04773
		8		12.6257	18.9411	5.5724	7.4546	-0.333423	1.26576	0.693679
		9	Rc1	6.182	6.5731	3.2654	3.6615	-0.0595001	0.893183	0.688379
		11		12.2843	11.7228	5.0854	7.8505	0.0478981	1.4156	0.564779
UACC62 PLX-resistant (F)	YES	Pool		12.1495	24.7606	1.1991	4.996	-0.509321	9.13218	1.43185
		1		37.9825	38.8537	8.8203	15.9316	-0.0224226	3.30626	1.3841
		2		42.2233	38.1455	11.9642	19.654	0.106901	2.52914	1.14833
		3		41.6429	34.0409	11.3707	23.0837	0.22332	2.6623	0.803996
		4	Rc3	52.7714	42.9198	12.6093	21.2383	0.229535	3.18512	1.48473
		5		44.0901	41.0051	13.8813	23.2952	0.0752345	2.17622	0.892669
		6		38.7261	35.2002	10.4332	18.3755	0.100167	2.71181	1.10749
		7	Rc2	41.7913	46.0292	10.1562	19.4306	-0.0920698	3.11486	1.1508
		8		41.4555	44.4028	10.5109	16.3259	-0.0663764	2.94405	1.53925
		9		43.6999	38.7308	13.0869	23.0038	0.128298	2.33921	0.899682
		10		35.8744	40.6516	7.4013	11.6716	-0.117516	3.84704	2.07365
		11		44.6283	47.5284	13.7765	19.8884	-0.0610183	2.23945	1.24394
		12	Rc4	36.815	51.8262	9.2516	14.1638	-0.289645	2.97931	1.59923
UACC62 AZD-resistant (S)	NO
UACC62 AZD-resistant (F)	NO
UACC62 VX-resistant (S)	NO
UACC62 VX-resistant (F)	NO
Malme3M PLX-resistant (S)	YES	Pool		32.4407	37.9723	12.0663	4.652	-0.145675	1.68854	5.9735
		1		54.1375	58.1565	46.1312	3.324	-0.0691066	0.173555	15.2869
		2		33.6367	56.1619	20.2419	0.3916	-0.401076	0.661736	84.8956
		4		46.655	46.1742	24.9776	0.5831	0.0104127	0.867874	79.012
		6		13.4298	18.1983	7.008	2.8907	-0.26203	0.916353	3.64586
		7		61.3272	62.8386	10.4656	6.4347	-0.0240521	4.85988	8.5307
		8		45.0432	42.4917	30.1246	1.1344	0.060047	0.49523	38.7066
		9		1.209	0.1247	0.4367	0.2652	8.69527	1.76849	3.55882
		10		36.2513	20.6199	9.0326	4.6062	0.758074	3.01338	6.87011
		11		29.6	21.0825	18.2584	0.7873	0.404008	0.621172	36.5968
		12	Rc1	28.9	19.2262	9.4851	0.4525	0.503157	2.04688	62.8674
		13		26.3	14.2996	8.1263	2.9996	0.839212	2.23641	7.76784
		14		31.3111	26.6712	4.1404	0.5665	0.173967	6.56234	54.2711
		15		28.4587	22.2111	7.078	1.0007	0.281283	3.02073	27.4388
		16		49.7048	54.3338	27.7567	5.4118	-0.0851956	0.790732	8.18452
		17		41.3063	32.4058	50.2823	0.4236	0.274658	-0.178512	96.5125
		18		59.3208	52.0198	59.7117	4.4791	0.14035	-0.00654646	12.2439
Malme3M PLX-resistant (F)	YES	Pool		22.1271	22.6751	5.4577	1.9161	-0.0241675	3.05429	10.548
		2	Rc2	34.0987	58.2425	20.5858	2.1047	-0.414539	0.656419	15.2012
		3		42.8658	32.1467	24.6933	2.4516	0.333443	0.735928	16.4848
		6		15.5218	21.6926	2.5298	0.6616	-0.284466	5.13558	22.461
		13		58.5565	48.6307	42.8645	0.2126	0.204106	0.366084	274.43
		14		34.1576	30.0516	12.9246	0.3745	0.136632	1.64284	90.2085
		15		42.3821	24.527	31.5216	2.3037	0.727977	0.344542	17.3974
		16		47.2016	40.5113	13.629	0.1494	0.165147	2.46332	314.941
		17		51.7548	43.2175	22.0112	0.1366	0.197543	1.35129	377.878
		18		44.019	37.8608	16.3038	0.4256	0.162654	1.69992	102.428
Malme3M AZD-resistant (S)	YES	Pool		25.3657	18.5668	29.6843	8.5463	0.366186	-0.145484	1.96803
		1		11.378	12.7078	16.8957	2.2142	-0.104644	-0.326574	4.13865
		2		14.4056	12.0443	29.0773	1.7566	0.196051	-0.504576	7.20084
		8		5.7747	7.9859	5.1542	2.856	-0.276888	0.120387	1.02195
		9		36.5647	38.2631	35.0859	5.6929	-0.0443874	0.042148	5.42286
		12		4.5967	6.2616	10.3104	4.8326	-0.265891	-0.554169	-0.0488143
Malme3M AZD-resistant (F)	YES	Pool		68.2055	66.3962	68.9867	6.3866	0.0272501	-0.0113239	9.67947
		3		27.4415	13.0054	26.6176	1.8481	1.11001	0.0309532	13.8485
		5		12.1503	10.1337	7.8136	1.9555	0.198999	0.555019	5.2134
		6		3.3889	1.1177	5.2089	0.9098	2.03203	-0.349402	2.72488
		7		54.9781	46.1198	49.0082	8.1672	0.192072	0.121814	5.73157
		8		4.5358	1.3782	6.3918	0.7931	2.2911	-0.290372	4.71908
		9		50.5587	44.1841	46.1265	11.4644	0.144274	0.0960879	3.41006
		10		67.1712	58.8878	64.5534	31.3834	0.140664	0.0405525	1.14034
		11		3.9771	1.6042	0.8057	0.6015	1.47918	3.9362	5.61197
		12		52.125	53.3713	58.5015	4.3347	-0.0233515	-0.108997	11.0251
Malme3M VX-resistant (S)	NO
Malme3M VX-resistant (F)	NO
