## Supplemental Table S2 for "Drug dependence in cancer is exploitable by optimally constructed treatment holidays"

### Sheet: Sheet1
Table S2. Short guide sequences used for CRISPR-Cas9 mediated genetic knock out.
sgRNA Name	Gene target	Sequence
sgControl	None
sgTP53_1	TP53	GGAAAGGACGAAACACCGCCATTGTTCAATATCGTCCGGTTTTAGAGCTAGAAATAGCAAGTTAAAATAAGGC
sgTP53_2	TP53	GGAAAGGACGAAACACCGTCGACGCTAGGATCTGACTGGTTTTAGAGCTAGAAATAGCAAGTTAAAATAAGGC
sgCDKN2A_1	CDKN2A	GGAAAGGACGAAACACCGACCGTAACTATTCGGTGCGTGTTTTAGAGCTAGAAATAGCAAGTTAAAATAAGGC
sgCDKN2A_2	CDKN2A	GGAAAGGACGAAACACCGCACCGAATAGTTACGGTCGGGTTTTAGAGCTAGAAATAGCAAGTTAAAATAAGGC
sgCDKN1A_1	CDKN1A	GGAAAGGACGAAACACCGCCGCGACTGTGATGCGCTAAGTTTTAGAGCTAGAAATAGCAAGTTAAAATAAGGC
sgCDKN1A_2	CDKN1A	GGAAAGGACGAAACACCGGTCGAAGTTCCATCGCTCACGTTTTAGAGCTAGAAATAGCAAGTTAAAATAAGGC
